# PD-L1 activity is associated with partial EMT and metabolic reprogramming in carcinomas

**DOI:** 10.1101/2022.10.05.510941

**Authors:** Srinath Muralidharan, Manas Sehgal, R Soundharya, Susmita Mandal, Sauma Suvra Majumdar, M Yeshwanth, Aryamaan Saha, Mohit Kumar Jolly

**Affiliations:** Centre for BioSystems Science and Engineering, Indian Institute of Science, Bangalore 560012, India; Department of Biotechnology, National Institute of Technology, Durgapur 713216, India; Department of Biotechnology, Indian Institute of Technology Madras, Chennai 600036, India

**Keywords:** Partial EMT, Meta-analysis, Immune checkpoint molecules, Glycolysis, Oxidative phosphorylation, Metabolic plasticity

## Abstract

Immune evasion and metabolic reprogramming are hallmarks of cancer progression often associated with a poor prognosis and frequently present significant challenge for cancer therapies. Recent studies have emphasized on the dynamic interaction between immunosuppression and the dysregulation of energy metabolism in modulating the tumor microenvironment to promote cancer aggressiveness. However, a pan-cancer association among these two hallmarks, and a potent common driver for them – Epithelial-Mesenchymal Transition (EMT) – remains to be done. Here, our meta-analysis across 184 publicly available transcriptomic datasets as well as The Cancer Genome Atlas (TCGA) data reveals that an enhanced PD-L1 activity signature along with other immune checkpoint markers correlate positively with a partial EMT and elevated glycolysis signature but a reduced OXPHOS signature in many carcinomas. These trends were also recapitulated in single-cell RNA-seq time-course EMT induction data across cell lines. Furthermore, across multiple cancer types, concurrent enrichment of glycolysis and PD-L1 results in worse outcomes in terms of overall survival as compared to enrichment for only PD-L1 activity or expression. Our results highlight potential functional synergy among these interconnected axes of cellular plasticity in enabling metastasis and/or multi-drug resistance in cancer.
