## Supplementary Tables 1-5 for "PD-L1 activity is associated with partial EMT and metabolic reprogramming in carcinomas": Supplementary_3.xlsx

### Sheet: SUPPLEMENTARY 3
		CD274		CD47		CD276		CTLA4		HAVCR2		LAG3		LGALS9		PDCD1
Pathways	Cancer_Type	R_val	p_val	R_val	p_val	R_val	pval	R_val	pval	R_val	pval	R_val	pval	R_val	pval	R_val	pval
Epithelial_tumour_signature	BLCA	-0.451415	8.89429e-23	-0.265957	2.49163e-08	-0.350386	9.4719e-14	-0.412933	5.68698e-19	-0.519411	8.3369e-31	-0.512017	7.65024e-30	0.0839846	0.0833824	-0.377802	6.68798e-16
Epithelial_tumour_signature	BRCA	-0.2826	8.44408e-24	-0.344423	2.99785e-35	0.0305291	0.287051	-0.304494	1.51409e-27	-0.246102	2.92108e-18	-0.241277	1.36156e-17	-0.101051	0.00041227	-0.225282	1.76651e-15
Epithelial_tumour_signature	LUAD	-0.452181	2.25355e-30	-0.186851	6.3468e-06	0.12533	0.00258444	-0.255924	4.57789e-10	-0.431185	1.76102e-27	-0.183046	9.82602e-06	0.0381883	0.360264	-0.202718	9.31028e-07
Epithelial_tumour_signature	PAAD	-0.322554	8.46253e-06	0.0143022	0.847617	-0.0914054	0.218467	-0.40186	1.71515e-08	-0.405834	1.20099e-08	-0.405863	1.19783e-08	0.37664	1.48032e-07	-0.385554	7.0544e-08
Epithelial_tumour_signature	PRAD	-0.126898	0.00287026	0.298287	9.14623e-13	0.106019	0.0128567	-0.0851243	0.0459968	-0.243615	7.13544e-09	-0.0626174	0.142483	-0.127709	0.00269509	-0.0755349	0.0767355
Epithelial_tumour_signature	STAD	-0.165843	0.000673816	0.0758634	0.121922	-0.199333	4.14054e-05	-0.257123	1.01162e-07	-0.298254	5.15758e-10	-0.24299	5.09851e-07	0.333447	2.75305e-12	-0.28536	2.96459e-09
HALLMARK_GLYCOLYSIS	BLCA	0.24067	4.98617e-07	0.285449	1.97833e-09	0.294128	6.00292e-10	0.115194	0.0173821	0.237466	7.12428e-07	0.12879	0.00778003	-0.0386604	0.426094	0.0799125	0.0995243
HALLMARK_GLYCOLYSIS	BRCA	-0.107513	0.000170437	-0.0606531	0.0342972	0.429682	6.75398e-56	0.11229	8.59032e-05	0.139719	9.82167e-07	0.227875	8.22645e-16	0.241471	1.28088e-17	0.0829039	0.00378736
HALLMARK_GLYCOLYSIS	LUAD	-0.0729675	0.0801618	-0.286822	2.27105e-12	0.49379	9.78341e-37	0.0142485	0.732924	-0.146711	0.000411562	0.0740931	0.0755987	-0.106843	0.0102873	0.0764234	0.0668237
HALLMARK_GLYCOLYSIS	PAAD	0.677405	6.34076e-26	0.261399	0.000351231	0.122777	0.0977664	0.771797	1.96294e-37	0.870319	1.43177e-57	0.563588	9.89205e-17	0.14786	0.0457706	0.703896	1.08116e-28
HALLMARK_GLYCOLYSIS	PRAD	-0.0358048	0.402	0.204857	1.26697e-06	0.00212293	0.960382	0.0606678	0.155358	0.187117	9.99028e-06	0.120627	0.00461316	0.316824	2.73674e-14	0.0924263	0.0302121
HALLMARK_GLYCOLYSIS	STAD	0.0174991	0.721619	-0.0174784	0.721935	0.340697	8.58876e-13	-0.116076	0.0177283	0.00885925	0.856861	-0.11708	0.0167615	0.110132	0.0245095	-0.156514	0.00134452
HALLMARK_IL2_STAT5_SIGNALING	BLCA	0.640937	1.1897e-50	0.463834	4.1086e-24	0.238367	6.44732e-07	0.745652	9.13126e-77	0.801992	6.30656e-97	0.70663	1.10549e-65	0.248648	2.00546e-07	0.742013	1.19799e-75
HALLMARK_IL2_STAT5_SIGNALING	BRCA	0.615629	5.88053e-128	0.319914	2.19662e-30	0.109202	0.000134191	0.615538	6.56812e-128	0.630644	4.78749e-136	0.43845	2.20936e-58	0.526064	1.22214e-87	0.549011	8.03732e-97
HALLMARK_IL2_STAT5_SIGNALING	LUAD	0.677054	1.80287e-78	0.261985	1.70437e-10	0.00241997	0.953786	0.508998	2.74165e-39	0.786423	3.37221e-122	0.336131	1.11277e-16	0.490048	3.97224e-36	0.462122	8.15351e-32
HALLMARK_IL2_STAT5_SIGNALING	PAAD	0.680968	2.79778e-26	0.25983	0.000382264	0.128197	0.0837246	0.768928	5.27164e-37	0.865383	3.33062e-56	0.56006	1.68126e-16	0.156836	0.0339856	0.69368	1.37075e-27
HALLMARK_IL2_STAT5_SIGNALING	PRAD	0.576265	5.55181e-50	0.306625	1.94589e-13	-0.12902	0.0024328	0.485733	6.62126e-34	0.619057	1.70927e-59	0.447993	1.66274e-28	0.639167	1.71526e-64	0.508596	1.61066e-37
HALLMARK_IL2_STAT5_SIGNALING	STAD	0.550582	2.0048e-34	0.131085	0.00735388	0.126031	0.00998983	0.565197	1.43554e-36	0.71907	1.38775e-67	0.582614	2.86529e-39	0.319745	2.29194e-11	0.63513	1.75375e-48
HALLMARK_IL6_JAK_STAT3_SIGNALING	BLCA	0.705664	1.97012e-65	0.573263	1.39132e-38	0.23818	6.58293e-07	0.782673	2.44951e-89	0.859466	1.23923e-125	0.774047	3.39706e-86	0.329612	2.97051e-12	0.77893	5.88605e-88
HALLMARK_IL6_JAK_STAT3_SIGNALING	BRCA	0.673231	1.29114e-161	0.327805	6.66104e-32	0.0923361	0.00125488	0.702186	1.32841e-181	0.718092	1.19221e-193	0.577755	2.23042e-109	0.62793	1.4975e-134	0.659955	3.40635e-153
HALLMARK_IL6_JAK_STAT3_SIGNALING	LUAD	0.729696	7.90017e-97	0.298505	2.55467e-13	0.0087533	0.833959	0.546428	3.78454e-46	0.853499	1.26108e-164	0.440528	9.62327e-29	0.530734	3.62225e-43	0.53242	1.76322e-43
HALLMARK_IL6_JAK_STAT3_SIGNALING	PAAD	-0.0934067	0.208509	0.103668	0.162548	0.374419	1.77444e-07	-0.344327	1.81667e-06	-0.247834	0.000718038	-0.255291	0.000486973	0.188883	0.0104448	-0.319197	1.06175e-05
HALLMARK_IL6_JAK_STAT3_SIGNALING	PRAD	0.634567	2.57227e-63	0.379873	2.53354e-20	-0.0850639	0.0461517	0.570143	9.83553e-49	0.672504	1.18252e-73	0.392429	1.08084e-21	0.608748	4.5448e-57	0.555942	6.1693e-46
HALLMARK_IL6_JAK_STAT3_SIGNALING	STAD	0.639761	2.21149e-49	0.259139	7.96849e-08	0.12953	0.00808989	0.659543	2.10189e-53	0.777754	1.04089e-85	0.688706	6.36481e-60	0.417872	4.70778e-19	0.685565	3.4906e-59
HALLMARK_INFLAMMATORY_RESPONSE	BLCA	0.717384	1.50283e-68	0.553682	1.36737e-35	0.238564	6.30791e-07	0.758738	5.99228e-81	0.842536	5.40061e-116	0.747021	3.42847e-77	0.277977	5.34875e-09	0.743222	5.11761e-76
HALLMARK_INFLAMMATORY_RESPONSE	BRCA	0.681265	6.28086e-167	0.35287	4.96399e-37	0.15371	7.00619e-08	0.671707	1.26014e-160	0.755452	1.56714e-225	0.525125	2.80689e-87	0.599909	6.0684e-120	0.589394	7.93695e-115
HALLMARK_INFLAMMATORY_RESPONSE	LUAD	0.736025	2.48716e-99	0.345102	1.49104e-17	0.0323967	0.437728	0.470042	5.35121e-33	0.856919	2.42378e-167	0.324687	1.31559e-15	0.502422	3.60936e-38	0.426263	7.85447e-27
HALLMARK_INFLAMMATORY_RESPONSE	PAAD	-0.48306	4.33742e-12	-0.114639	0.12228	-0.16939	0.0218854	-0.286563	8.39642e-05	-0.336373	3.23076e-06	-0.0531808	0.474613	0.177117	0.0164594	-0.236114	0.00129166
HALLMARK_INFLAMMATORY_RESPONSE	PRAD	0.637677	4.14315e-64	0.376426	5.88283e-20	-0.075588	0.076528	0.56615	6.20982e-48	0.702249	6.62638e-83	0.41053	8.96379e-24	0.648573	5.83238e-67	0.539799	6.4712e-43
HALLMARK_INFLAMMATORY_RESPONSE	STAD	0.637215	6.93495e-49	0.228037	2.54105e-06	0.168929	0.000531809	0.577066	2.16123e-38	0.78479	2.95419e-88	0.619509	1.47074e-45	0.372734	3.43095e-15	0.618734	2.0332e-45
HALLMARK_INTERFERON_ALPHA_RESPONSE	BLCA	0.625063	1.49341e-47	0.582282	4.97036e-40	0.137661	0.00442021	0.682742	9.28636e-60	0.667174	3.40727e-56	0.721512	1.09858e-69	0.57452	8.79918e-39	0.675276	5.06702e-58
HALLMARK_INTERFERON_ALPHA_RESPONSE	BRCA	0.558512	7.76549e-101	0.265394	4.41945e-21	0.0900015	0.00166543	0.650302	2.45292e-147	0.59434	3.28362e-117	0.714455	8.01815e-191	0.773501	4.36618e-243	0.577842	2.03373e-109
HALLMARK_INTERFERON_ALPHA_RESPONSE	LUAD	0.597281	5.63438e-57	0.246577	1.99948e-09	-0.0088905	0.831395	0.495505	5.11714e-37	0.621639	6.97678e-63	0.504461	1.63299e-38	0.604484	1.14021e-58	0.49483	6.60689e-37
HALLMARK_INTERFERON_ALPHA_RESPONSE	PAAD	0.62681	2.27733e-21	0.298785	3.98343e-05	0.255874	0.000472166	0.740386	4.74496e-33	0.8588	1.83401e-54	0.464762	3.40786e-11	0.133198	0.0722505	0.618032	1.16006e-20
HALLMARK_INTERFERON_ALPHA_RESPONSE	PRAD	0.43285	1.60266e-26	0.419337	7.81339e-25	-0.0170649	0.689653	0.635931	1.15802e-63	0.639967	1.06576e-64	0.487303	3.81313e-34	0.685551	1.41734e-77	0.591166	3.91922e-53
HALLMARK_INTERFERON_ALPHA_RESPONSE	STAD	0.650824	1.35633e-51	0.442112	2.20683e-21	-0.070961	0.148026	0.520632	2.41136e-30	0.613074	2.1114e-44	0.672627	3.09197e-56	0.610213	6.76691e-44	0.549971	2.45144e-34
HALLMARK_INTERFERON_GAMMA_RESPONSE	BLCA	0.697139	2.93347e-63	0.606427	3.90344e-44	0.167537	0.000515928	0.783602	1.10214e-89	0.801072	1.51345e-96	0.809194	5.64691e-100	0.533748	9.67296e-33	0.79373	1.3953e-93
HALLMARK_INTERFERON_GAMMA_RESPONSE	BRCA	0.678727	3.12404e-165	0.323968	3.6932e-31	0.117049	4.22355e-05	0.766198	8.59597e-236	0.708973	1.21019e-186	0.75331	1.50008e-223	0.784142	3.22059e-254	0.685092	1.60625e-169
HALLMARK_INTERFERON_GAMMA_RESPONSE	LUAD	0.706231	3.8458e-88	0.278362	1.03854e-11	0.00174117	0.96674	0.61365	6.88381e-61	0.763444	4.61356e-111	0.576058	3.16638e-52	0.589428	3.54236e-55	0.600484	1.00686e-57
HALLMARK_INTERFERON_GAMMA_RESPONSE	PAAD	0.369954	2.54425e-07	0.263164	0.000319107	0.102351	0.167981	0.406255	1.15618e-08	0.448357	1.95536e-10	0.404238	1.38656e-08	0.636718	3.40259e-22	0.340401	2.41854e-06
HALLMARK_INTERFERON_GAMMA_RESPONSE	PRAD	0.550965	5.4849e-45	0.439761	2.04978e-27	-0.0684274	0.108936	0.664088	3.1413e-71	0.720955	2.45113e-89	0.490239	1.34922e-34	0.717405	4.46575e-88	0.621788	3.76053e-60
HALLMARK_INTERFERON_GAMMA_RESPONSE	STAD	0.726031	1.74353e-69	0.390934	1.11928e-16	-0.0348912	0.477347	0.652994	4.87011e-52	0.761726	3.06062e-80	0.783439	9.27148e-88	0.575504	3.79189e-38	0.716699	5.98147e-67
HALLMARK_OXIDATIVE_PHOSPHORYLATION	BLCA	-0.255436	9.01224e-08	-0.137398	0.00449704	-0.141741	0.00337079	-0.0997122	0.0396748	-0.102538	0.0343686	-0.094015	0.0524962	0.0550641	0.256781	-0.080103	0.0987173
HALLMARK_OXIDATIVE_PHOSPHORYLATION	BRCA	-0.365594	8.10779e-40	-0.203896	6.75881e-13	-0.0113855	0.691398	-0.0298794	0.297435	-0.0227497	0.427633	0.134548	2.44894e-06	0.153686	7.03885e-08	0.032289	0.260158
HALLMARK_OXIDATIVE_PHOSPHORYLATION	LUAD	-0.319406	3.97273e-15	-0.125833	0.0024826	0.0442465	0.289087	-0.135584	0.00110624	-0.149155	0.000328068	-0.0977864	0.0189048	-0.0951835	0.0223345	-0.101201	0.0151074
HALLMARK_OXIDATIVE_PHOSPHORYLATION	PAAD	0.406646	1.11602e-08	0.201122	0.00633259	0.351482	1.0676e-06	0.537201	4.50659e-15	0.511388	1.38701e-13	0.219843	0.0027873	0.117707	0.112531	0.353919	8.88105e-07
HALLMARK_OXIDATIVE_PHOSPHORYLATION	PRAD	-0.532416	1.37656e-41	-0.229744	5.07223e-08	-0.0786748	0.0652197	-0.100558	0.0183289	-0.177489	2.83532e-05	0.0902548	0.0343305	-0.0116701	0.784795	-0.0573232	0.179468
HALLMARK_OXIDATIVE_PHOSPHORYLATION	STAD	-0.191708	8.16062e-05	-0.0810307	0.098444	-0.327907	6.56996e-12	-0.190362	9.17411e-05	-0.244363	4.37582e-07	-0.0541399	0.270002	0.146648	0.00268309	-0.157951	0.0012117
HALLMARK_TNFA_SIGNALING_VIA_NFKB	BLCA	0.651161	9.56717e-53	0.490447	3.64375e-27	0.157193	0.00113331	0.61859	2.43819e-46	0.644508	2.25372e-51	0.585776	1.32902e-40	0.169766	0.000432831	0.589642	3.03047e-41
HALLMARK_TNFA_SIGNALING_VIA_NFKB	BRCA	0.505115	7.51348e-80	0.338199	5.68013e-34	0.0792683	0.00564072	0.444568	3.68415e-60	0.420367	2.45845e-53	0.295678	5.34622e-26	0.386936	8.78262e-45	0.41346	1.73259e-51
HALLMARK_TNFA_SIGNALING_VIA_NFKB	LUAD	0.617112	9.56714e-62	0.231286	1.96421e-08	0.103326	0.0130985	0.36227	2.64668e-19	0.603405	2.05823e-58	0.227714	3.27562e-08	0.327237	7.65549e-16	0.303772	9.22948e-14
HALLMARK_TNFA_SIGNALING_VIA_NFKB	PAAD	0.189875	0.0100402	0.165122	0.0254974	0.16807	0.0229521	0.00703653	0.924682	0.00953609	0.898053	-0.268226	0.000241474	0.0318	0.66913	-0.0290743	0.696021
HALLMARK_TNFA_SIGNALING_VIA_NFKB	PRAD	0.51617	8.87323e-39	0.25843	7.66399e-10	-0.128522	0.00252962	0.458391	6.30367e-30	0.424447	1.83451e-25	0.397881	2.63174e-22	0.491705	8.00003e-35	0.417652	1.25298e-24
HALLMARK_TNFA_SIGNALING_VIA_NFKB	STAD	0.537043	1.57463e-32	0.228092	2.52658e-06	0.224484	3.66446e-06	0.459256	3.80033e-23	0.555632	3.73941e-35	0.4499	3.58796e-22	0.235787	1.12013e-06	0.424149	1.22351e-19
Mesenchymal_tumour_signature	BLCA	0.390081	6.21609e-17	0.302474	1.83468e-10	0.34983	1.04236e-13	0.526832	8.52578e-32	0.714882	7.17342e-68	0.520412	6.14908e-31	0.082297	0.0897952	0.54793	9.501e-35
Mesenchymal_tumour_signature	BRCA	0.390761	1.03249e-45	0.192682	1.191e-11	0.151386	1.10503e-07	0.284822	3.64024e-24	0.416559	2.59868e-52	0.06315	0.0275339	0.214112	4.26732e-14	0.221995	4.59137e-15
Mesenchymal_tumour_signature	LUAD	0.493494	1.09357e-36	0.227031	3.60848e-08	0.050269	0.228359	0.296554	3.70524e-13	0.639805	1.22134e-67	0.169601	4.29024e-05	0.256278	4.32435e-10	0.236953	8.57744e-09
Mesenchymal_tumour_signature	PAAD	0.57626	1.39658e-17	0.324051	7.64148e-06	0.117378	0.113546	0.714032	7.79881e-30	0.845012	4.36181e-51	0.411058	7.46434e-09	0.227497	0.0019539	0.628158	1.76546e-21
Mesenchymal_tumour_signature	PRAD	0.507783	2.18837e-37	0.267103	1.94157e-10	-0.218096	2.39822e-07	0.305111	2.58655e-13	0.556874	4.08076e-46	0.361842	1.86121e-18	0.53372	8.06789e-42	0.370167	2.64754e-19
Mesenchymal_tumour_signature	STAD	0.11964	0.0145027	-0.11337	0.0205801	0.105012	0.0320411	0.152515	0.00178786	0.412146	1.57077e-18	0.238403	8.43989e-07	-0.102569	0.0362818	0.26297	5.03444e-08
Partial_EMT_signature	BLCA	0.4587	0	0.381489	4.44089e-16	0.436399	0	0.486454	0	0.607172	0	0.464228	0	0.0255124	0.599508	0.43828	0
Partial_EMT_signature	BRCA	0.189054	2.90639e-11	0.0489494	0.087711	0.44754	0	0.166417	5.13395e-09	0.346034	0	0.0250288	0.382804	0.245657	0	0.14379	4.67192e-07
Partial_EMT_signature	LUAD	0.352415	0	0.0487431	0.242812	0.47242	0	0.261383	1.88247e-10	0.417841	0	0.17171	3.42941e-05	0.253991	6.23986e-10	0.237703	7.6743e-09
Partial_EMT_signature	PAAD	0.287507	7.93605e-05	0.171807	0.0200421	0.73138	0	0.181343	0.0140196	0.420675	3.04338e-09	0.0593528	0.424805	0.0354362	0.633905	0.0972064	0.190509
Partial_EMT_signature	PRAD	0.412984	0	0.290905	3.45501e-12	-0.119838	0.00488995	0.274551	5.73759e-11	0.501838	0	0.470822	0	0.633808	0	0.381729	0
Partial_EMT_signature	STAD	0.125063	0.00790613	-0.00779908	0.868955	0.495168	0	0.0988393	0.0360821	0.398884	0	0.13016	0.00568879	0.0103042	0.827442	0.109873	0.0197354
PDL1_TCGA_15_out_of_27	BLCA	0.746661	4.43742e-77	0.575109	7.09433e-39	0.185417	0.000118534	0.849615	7.03476e-120	0.899918	6.32641e-155	0.85465	9.10977e-123	0.414329	4.21845e-19	0.865628	1.84874e-129
PDL1_TCGA_15_out_of_27	BRCA	0.745924	7.17735e-217	0.311513	8.11082e-29	0.057982	0.0430536	0.790515	3.41261e-261	0.799709	1.0698e-271	0.671813	1.07487e-160	0.63787	4.22268e-140	0.685415	9.67796e-170
PDL1_TCGA_15_out_of_27	LUAD	0.756296	7.44908e-108	0.287987	1.83463e-12	-0.10143	0.0148792	0.609222	8.29641e-60	0.87013	1.53624e-178	0.511197	1.14354e-39	0.473901	1.38288e-33	0.584711	4.03786e-54
PDL1_TCGA_15_out_of_27	PAAD	0.522337	3.35875e-14	0.162608	0.0278562	0.317769	1.16843e-05	0.633767	6.03774e-22	0.735694	1.89141e-32	0.398918	2.22631e-08	-0.125913	0.0894284	0.55715	2.59136e-16
PDL1_TCGA_15_out_of_27	PRAD	0.690023	5.74662e-79	0.406751	2.49815e-23	-0.052703	0.217188	0.604958	3.36146e-56	0.759845	1.4644e-104	0.297287	1.09748e-12	0.568813	1.82251e-48	0.553027	2.22796e-45
PDL1_TCGA_15_out_of_27	STAD	0.732899	2.02888e-71	0.328613	5.8858e-12	-0.0183781	0.708258	0.725469	2.49453e-69	0.849636	2.19042e-117	0.792761	2.92898e-91	0.452752	1.82301e-22	0.802412	4.44301e-95
