## Supplementary Tables 1-5 for "PD-L1 activity is associated with partial EMT and metabolic reprogramming in carcinomas": Supplementary_4.xlsx

### Sheet: Supplementary_4A
		A549_TGFB1		A549_TNF		DU145_TGFB1		DU145_TNF		OVCA420_TGFB1		OVCA420_TNF
Signature1	Signature2	r-value :correlation coefficient	p-value	r-value :correlation coefficient	p-value	r-value :correlation coefficient	p-value	r-value :correlation coefficient	p-value	r-value :correlation coefficient	p-value	r-value :correlation coefficient	p-value
Epi	Epi	1	0	1	0	1	0	1	0	1	0	1	0
Mes	Epi	-0.6774	0.000255	-0.21579	0.039598	0.39956	0.093259	0.635891	0.013385	0.055238	0.236006	0.502483	0.038182
HALLMARK_GLYCOLYSIS	Epi	-0.01137	0.351665	0.096034	0.385659	0.762812	0.003167	0.664062	0.034242	0.561395	0.039519	0.199237	0.526149
HALLMARK_OXPHOS	Epi	0.780243	9.06e-05	0.468353	0.033008	-0.12824	0.164809	-0.29057	0.015432	0.19927	0.166082	-0.19069	0.14315
HIF.1	Epi	-0.42822	0.019467	-0.24718	0.17902	-0.04747	0.240846	0.259929	0.6652	0.197203	0.410246	-0.5095	0.008226
CD274	Epi	-0.74262	5.95e-05	-0.10699	0.1164	0.765153	0.001534	0.794896	0.000916	-0.29131	0.105979	0.466373	0.029718
PARTIAL_EMT	Epi	-0.82036	6.22e-06	-0.22484	0.097284	0.435851	0.098969	0.647643	0.020917	0.015551	0.224605	0.54438	0.031301
Epi	Mes	-0.6774	0.000255	-0.21579	0.039598	0.39956	0.093259	0.635891	0.013385	0.055238	0.236006	0.502483	0.038182
Mes	Mes	1	0	1	0	1	0	1	0	1	0	1	0
HALLMARK_GLYCOLYSIS	Mes	0.384488	0.199113	0.357387	0.37333	0.354748	0.15166	0.255809	0.27611	-0.50901	0.003779	-0.49498	0.042314
HALLMARK_OXPHOS	Mes	-0.65112	0.000129	-0.51049	0.005831	-0.71449	0.000611	-0.52007	0.009942	-0.84986	5e-06	-0.67362	0.005404
HIF.1	Mes	0.616565	0.006214	0.273393	0.292817	-0.44346	0.022838	0.058309	0.900954	0.707865	0.00155	-0.57429	0.014906
CD274	Mes	0.680884	0.0005	0.58945	0.023263	0.533447	0.040845	0.662552	0.007033	0.843374	0.000111	0.730456	0.000726
PARTIAL_EMT	Mes	0.755597	0.000165	0.541638	0.048173	0.665014	0.001689	0.471217	0.061599	0.864578	9.13e-06	0.846249	1.6e-05
Epi	HALLMARK_GLYCOLYSIS	-0.01137	0.351665	0.096034	0.385659	0.762812	0.003167	0.664062	0.034242	0.561395	0.039519	0.199237	0.526149
Mes	HALLMARK_GLYCOLYSIS	0.384488	0.199113	0.357387	0.37333	0.354748	0.15166	0.255809	0.27611	-0.50901	0.003779	-0.49498	0.042314
HALLMARK_GLYCOLYSIS	HALLMARK_GLYCOLYSIS	1	0	1	0	1	0	1	0	1	0	1	0
HALLMARK_OXPHOS	HALLMARK_GLYCOLYSIS	-0.08022	0.260629	-0.24515	0.094262	-0.16239	0.178067	-0.25034	0.076563	0.618817	0.001822	0.240266	0.115739
HIF.1	HALLMARK_GLYCOLYSIS	0.738203	0.022495	0.799038	0.000697	0.170451	0.510421	0.376085	0.301298	-0.28706	0.024992	0.182041	0.229065
CD274	HALLMARK_GLYCOLYSIS	0.255452	0.276657	0.262282	0.668961	0.739822	0.007006	0.553983	0.071726	-0.79059	0.0002	-0.15922	0.132491
PARTIAL_EMT	HALLMARK_GLYCOLYSIS	0.2476	0.290468	0.020516	0.826041	0.408969	0.162976	0.449936	0.138585	-0.48583	0.00416	-0.3887	0.050727
Epi	HALLMARK_OXPHOS	0.780243	9.06e-05	0.468353	0.033008	-0.12824	0.164809	-0.29057	0.015432	0.19927	0.166082	-0.19069	0.14315
Mes	HALLMARK_OXPHOS	-0.65112	0.000129	-0.51049	0.005831	-0.71449	0.000611	-0.52007	0.009942	-0.84986	5e-06	-0.67362	0.005404
HALLMARK_GLYCOLYSIS	HALLMARK_OXPHOS	-0.08022	0.260629	-0.24515	0.094262	-0.16239	0.178067	-0.25034	0.076563	0.618817	0.001822	0.240266	0.115739
HALLMARK_OXPHOS	HALLMARK_OXPHOS	1	0	1	0	1	0	1	0	1	0	1	0
HIF.1	HALLMARK_OXPHOS	-0.51756	0.008149	-0.47182	0.045235	0.289759	0.096967	-0.25947	0.244602	-0.56639	0.003527	0.099593	0.163903
CD274	HALLMARK_OXPHOS	-0.69436	6.03e-05	-0.19776	0.10915	-0.14564	0.10522	-0.3637	0.014045	-0.87811	1.44e-05	-0.56425	0.008581
PARTIAL_EMT	HALLMARK_OXPHOS	-0.7094	7.53e-05	-0.2521	0.164226	-0.51203	0.004325	-0.2636	0.051537	-0.82142	1.1e-05	-0.57868	0.007253
Epi	HIF.1	-0.42822	0.019467	-0.24718	0.17902	-0.04747	0.240846	0.259929	0.6652	0.197203	0.410246	-0.5095	0.008226
Mes	HIF.1	0.616565	0.006214	0.273393	0.292817	-0.44346	0.022838	0.058309	0.900954	0.707865	0.00155	-0.57429	0.014906
HALLMARK_GLYCOLYSIS	HIF.1	0.738203	0.022495	0.799038	0.000697	0.170451	0.510421	0.376085	0.301298	-0.28706	0.024992	0.182041	0.229065
HALLMARK_OXPHOS	HIF.1	-0.51756	0.008149	-0.47182	0.045235	0.289759	0.096967	-0.25947	0.244602	-0.56639	0.003527	0.099593	0.163903
HIF.1	HIF.1	1	0	1	0	1	0	1	0	1	0	1	0
CD274	HIF.1	0.563699	0.011224	0.131393	0.606985	-0.08012	0.159404	0.196967	0.727311	0.528902	0.007132	-0.54588	0.010781
PARTIAL_EMT	HIF.1	0.508428	0.014843	-0.04279	0.987186	-0.39076	0.017465	0.194882	0.739077	0.604697	0.003301	-0.50438	0.015056
Epi	CD274	-0.74262	5.95e-05	-0.10699	0.1164	0.765153	0.001534	0.794896	0.000916	-0.29131	0.105979	0.466373	0.029718
Mes	CD274	0.680884	0.0005	0.58945	0.023263	0.533447	0.040845	0.662552	0.007033	0.843374	0.000111	0.730456	0.000726
HALLMARK_GLYCOLYSIS	CD274	0.255452	0.276657	0.262282	0.668961	0.739822	0.007006	0.553983	0.071726	-0.79059	0.0002	-0.15922	0.132491
HALLMARK_OXPHOS	CD274	-0.69436	6.03e-05	-0.19776	0.10915	-0.14564	0.10522	-0.3637	0.014045	-0.87811	1.44e-05	-0.56425	0.008581
HIF.1	CD274	0.563699	0.011224	0.131393	0.606985	-0.08012	0.159404	0.196967	0.727311	0.528902	0.007132	-0.54588	0.010781
CD274	CD274	1	0	1	0	1	0	1	0	1	0	1	0
PARTIAL_EMT	CD274	0.728763	0.000199	0.369266	0.12703	0.446693	0.066033	0.488562	0.062574	0.771611	0.000186	0.647429	0.001565
Epi	PARTIAL_EMT	-0.82036	6.22e-06	-0.22484	0.097284	0.435851	0.098969	0.647643	0.020917	0.015551	0.224605	0.54438	0.031301
Mes	PARTIAL_EMT	0.755597	0.000165	0.541638	0.048173	0.665014	0.001689	0.471217	0.061599	0.864578	9.13e-06	0.846249	1.6e-05
HALLMARK_GLYCOLYSIS	PARTIAL_EMT	0.2476	0.290468	0.020516	0.826041	0.408969	0.162976	0.449936	0.138585	-0.48583	0.00416	-0.3887	0.050727
HALLMARK_OXPHOS	PARTIAL_EMT	-0.7094	7.53e-05	-0.2521	0.164226	-0.51203	0.004325	-0.2636	0.051537	-0.82142	1.1e-05	-0.57868	0.007253
HIF.1	PARTIAL_EMT	0.508428	0.014843	-0.04279	0.987186	-0.39076	0.017465	0.194882	0.739077	0.604697	0.003301	-0.50438	0.015056
CD274	PARTIAL_EMT	0.728763	0.000199	0.369266	0.12703	0.446693	0.066033	0.488562	0.062574	0.771611	0.000186	0.647429	0.001565
PARTIAL_EMT	PARTIAL_EMT	1	0	1	0	1	0	1	0	1	0	1	0

### Sheet: Supplementary_4B
	A549_TGFB	A549_TNFA	DU145_TGFB	DU145_TNFA	OVCA420_TGFB	OVCA420_TNFA
KS vs. Mes	0.79	0.79	0.62	-0.06	0.76	0.48
Epi vs. Mes	-0.07	0.13	0.52	0.47	-0.95	-0.43
KS vs. Epi	-0.2	0.11	0.29	-0.18	-0.84	-0.66
