## Supplementary Tables 1-5 for "PD-L1 activity is associated with partial EMT and metabolic reprogramming in carcinomas": Supplementary_5.xlsx

### Sheet: Log2HR_CD274
CancerType	log2HR	lower95	upper95	pval
ACC	1.51171	0.325664	2.69776	0.00830145
BLCA	-0.0120099	-0.423652	0.399633	0.954399
BRCA	0.0213544	-0.382319	0.425028	0.917434
CESC	0.0333423	-0.632077	0.698761	0.921788
CHOL	0.469224	-0.783342	1.72179	0.46038
COAD	0.0370884	-0.597661	0.671837	0.908784
DLBC	-0.718372	-2.79039	1.35365	0.489981
ESCA	-0.204215	-0.838305	0.429876	0.528151
GBM	-0.369987	-0.868085	0.12811	0.144216
HNSC	0.0141487	-0.345084	0.373382	0.93847
KICH	0.0926641	-1.41909	1.60442	0.904382
KIRC	0.491798	0.0889024	0.894693	0.016085
KIRP	-0.388755	-1.18866	0.411153	0.338569
LGG	-0.656677	-1.15808	-0.155274	0.0095167
LIHC	0.0199385	-0.422712	0.462589	0.929652
LUAD	-0.11972	-0.511792	0.272351	0.549541
LUSC	-0.0209039	-0.411835	0.370027	0.916537
MESO	0.32481	-0.359465	1.00909	0.352677
OV	0.0253657	-0.394665	0.445396	0.905774
PAAD	-0.254057	-0.839372	0.331258	0.395279
PCPG	0.493009	-1.60466	2.59068	0.641575
PRAD	0.808744	-1.19777	2.81526	0.41739
READ	-0.00550704	-1.33661	1.3256	0.993531
SARC	-0.0637132	-0.633848	0.506422	0.826646
SKCM	1.01663	0.623074	1.41018	3.23851e-07
STAD	0.238712	-0.2024	0.679823	0.288599
TGCT	-1.94277	-5.3159	1.43037	0.222631
THCA	0.651045	-0.641133	1.94322	0.31812
THYM	-1.72435	-3.99559	0.546899	0.103658
UCEC	-0.105686	-1.08219	0.870815	0.832288
UCS	0.552583	-0.410234	1.5154	0.259471
UVM	-0.619887	-1.86876	0.628989	0.322192

### Sheet: Log2HR_CD276
CancerType	log2HR	lower95	upper95	pval
ACC	-0.622818	-1.72194	0.476308	0.261231
BLCA	-0.429855	-0.84826	-0.0114506	0.0429085
BRCA	0.235049	-0.171546	0.641644	0.255886
CESC	-0.276717	-0.940798	0.387363	0.413836
CHOL	0.207281	-0.987938	1.4025	0.734805
COAD	-0.137629	-0.767416	0.492159	0.668539
DLBC	0.656256	-1.5287	2.84121	0.55339
ESCA	-0.236095	-0.864482	0.392291	0.461733
GBM	-0.579984	-1.08265	-0.0773193	0.0240046
HNSC	-0.185917	-0.542736	0.170903	0.307079
KICH	0.0867295	-1.5466	1.72006	0.917117
KIRC	-0.793871	-1.19932	-0.388419	0.000107397
KIRP	-0.160903	-0.958469	0.636662	0.692316
LGG	-1.35605	-1.89923	-0.812875	2.56307e-07
LIHC	-0.240467	-0.687505	0.206571	0.291043
LUAD	-0.257801	-0.65216	0.136557	0.200493
LUSC	-0.126076	-0.516224	0.264071	0.526526
MESO	-1.53579	-2.27173	-0.799849	3.04585e-05
OV	0.162227	-0.256315	0.580768	0.447451
PAAD	-0.461087	-1.05269	0.130519	0.126795
PCPG	-2.7647	-5.7904	0.26101	0.0273805
PRAD	0.904096	-0.998419	2.80661	0.344375
READ	0.253879	-1.02588	1.53364	0.69675
SARC	-0.340466	-0.911654	0.230721	0.241927
SKCM	-0.438608	-0.826451	-0.0507661	0.0263504
STAD	-0.247946	-0.69087	0.194978	0.271201
TGCT	-1.2464	-4.55926	2.06646	0.43546
THCA	0.555782	-0.717732	1.8293	0.390772
THYM	-0.552241	-2.46879	1.36431	0.570684
UCEC	-0.31358	-1.27913	0.651969	0.524287
UCS	0.502353	-0.464144	1.46885	0.307171
UVM	-1.40575	-2.66985	-0.141644	0.0244738

### Sheet: Log2HR_CD47
CancerType	log2HR	lower95	upper95	pval
ACC	-0.247366	-1.3194	0.82467	0.650623
BLCA	-0.0544604	-0.468044	0.359123	0.796279
BRCA	-0.118625	-0.527817	0.290567	0.569057
CESC	-0.384719	-1.05192	0.282482	0.257646
CHOL	0.443474	-0.808337	1.69529	0.485186
COAD	-0.0165076	-0.646223	0.613208	0.959021
DLBC	-0.043142	-2.04957	1.96329	0.966385
ESCA	-0.209054	-0.835641	0.417534	0.512603
GBM	-0.127442	-0.626234	0.371351	0.616597
HNSC	0.0365406	-0.320887	0.393968	0.841185
KICH	-0.268602	-1.92536	1.38816	0.749589
KIRC	-0.583208	-0.988458	-0.177959	0.00441075
KIRP	-0.180924	-0.97361	0.611761	0.654598
LGG	-0.312913	-0.806501	0.180675	0.214297
LIHC	-0.246148	-0.689653	0.197356	0.275811
LUAD	0.390288	-0.00298436	0.783561	0.0513768
LUSC	-0.478588	-0.870306	-0.0868698	0.0164564
MESO	0.31759	-0.356699	0.991878	0.356148
OV	-0.00587332	-0.425664	0.413918	0.978124
PAAD	-0.585375	-1.1807	0.00995258	0.0525815
PCPG	1.76886	-0.542889	4.08061	0.105067
PRAD	0.203862	-1.6691	2.07683	0.830495
READ	0.465586	-0.826861	1.75803	0.476355
SARC	0.296572	-0.278068	0.871212	0.312545
SKCM	0.684941	0.295266	1.07462	0.000563891
STAD	0.196276	-0.245011	0.637563	0.383612
TGCT	-1.17379	-4.63969	2.29212	0.492851
THCA	2.61516	0.841249	4.38907	0.000570869
THYM	1.61868	-0.652319	3.88969	0.128069
UCEC	-0.395806	-1.40399	0.61238	0.439714
UCS	0.0734453	-0.890011	1.0369	0.88121
UVM	-0.290374	-1.52885	0.948098	0.644053

### Sheet: Log2HR_CTLA4
CancerType	log2HR	lower95	upper95	pval
ACC	0.451112	-0.625498	1.52772	0.410673
BLCA	0.365249	-0.048265	0.778763	0.0835399
BRCA	0.479785	0.070906	0.888665	0.0206216
CESC	0.57747	-0.0901178	1.24506	0.0884325
CHOL	-0.207999	-1.46048	1.04449	0.744571
COAD	0.630724	-0.0179736	1.27942	0.0535336
DLBC	0.16275	-1.85074	2.17624	0.87415
ESCA	-0.300816	-0.928552	0.326921	0.347224
GBM	-0.311839	-0.809969	0.186291	0.219138
HNSC	0.760013	0.393557	1.12647	3.79082e-05
KICH	-0.127113	-1.76003	1.5058	0.878755
KIRC	-0.778971	-1.18538	-0.372566	0.00014978
KIRP	-0.0191115	-0.812569	0.774346	0.962349
LGG	-0.847758	-1.35017	-0.345346	0.000821202
LIHC	0.0457397	-0.397499	0.488979	0.839669
LUAD	0.394027	-0.0044818	0.792536	0.0511227
LUSC	0.126536	-0.263659	0.516732	0.524908
MESO	-0.355732	-1.02621	0.314747	0.2979
OV	0.221594	-0.19709	0.640278	0.298558
PAAD	0.0111414	-0.577945	0.600228	0.970428
PCPG	0.585384	-1.51463	2.6854	0.580387
PRAD	-0.21155	-2.16743	1.74433	0.831926
READ	-0.0356291	-1.30237	1.23112	0.956038
SARC	0.0940918	-0.475241	0.663425	0.745888
SKCM	0.875655	0.483812	1.2675	9.92389e-06
STAD	0.288917	-0.15337	0.731203	0.200558
TGCT	-2.0473	-5.40023	1.30563	0.194598
THCA	0.21008	-1.06142	1.48158	0.745579
THYM	-2.0282	-4.30877	0.252368	0.0543137
UCEC	0.570436	-0.447989	1.58886	0.267891
UCS	0.171362	-0.791785	1.13451	0.727233
UVM	-0.840138	-2.05654	0.376266	0.169773

### Sheet: Log2HR_HAVCR2
CancerType	log2HR	lower95	upper95	pval
ACC	0.907259	-0.188868	2.00339	0.0997931
BLCA	-0.177122	-0.593197	0.238952	0.403113
BRCA	0.248538	-0.163276	0.660352	0.235151
CESC	0.750717	0.0799639	1.42147	0.027106
CHOL	0.352332	-0.83914	1.5438	0.562058
COAD	-0.288503	-0.925697	0.348691	0.375595
DLBC	1.03815	-1.08121	3.15751	0.32686
ESCA	-0.646808	-1.27987	-0.0137463	0.0441706
GBM	-0.0341012	-0.532524	0.464322	0.893315
HNSC	0.163392	-0.194433	0.521217	0.370611
KICH	0.58206	-1.07559	2.23971	0.487901
KIRC	0.231535	-0.168713	0.631782	0.255878
KIRP	0.572172	-0.229479	1.37382	0.159402
LGG	-0.716327	-1.21983	-0.212823	0.00477578
LIHC	-0.27728	-0.7208	0.16624	0.219545
LUAD	0.0637405	-0.328646	0.456127	0.750182
LUSC	-0.130932	-0.520624	0.25876	0.510122
MESO	0.0348214	-0.639768	0.709411	0.919423
OV	-0.00753232	-0.427152	0.412087	0.971936
PAAD	-0.266966	-0.853255	0.319323	0.371914
PCPG	0.497217	-1.60045	2.59489	0.638711
PRAD	0.71793	-1.10868	2.54454	0.435801
READ	-0.42473	-1.70259	0.853128	0.515378
SARC	0.261057	-0.313722	0.835836	0.371815
SKCM	0.882957	0.491271	1.27464	8.62656e-06
STAD	-0.157403	-0.597994	0.283189	0.483339
THCA	0.553718	-0.738527	1.84596	0.396379
THYM	-2.0936	-4.37561	0.188421	0.046778
UCEC	0.152945	-0.822008	1.1279	0.757993
UCS	0.55341	-0.425334	1.53215	0.263083
UVM	-2.12955	-3.46324	-0.79586	0.00094739

### Sheet: Log2HR_LAG3
CancerType	log2HR	lower95	upper95	pval
ACC	-0.444678	-1.52203	0.632676	0.417699
BLCA	0.271301	-0.141915	0.684516	0.198623
BRCA	0.377179	-0.0313389	0.785697	0.0686644
CESC	0.250249	-0.413796	0.914295	0.459531
CHOL	0.393615	-0.792446	1.57968	0.515206
COAD	-0.264284	-0.895023	0.366455	0.411642
DLBC	0.145857	-1.85735	2.14907	0.886544
ESCA	-0.301247	-0.929076	0.326581	0.346605
GBM	-0.147599	-0.641355	0.346158	0.557731
HNSC	0.319479	-0.0415285	0.680487	0.0820464
KICH	0.97007	-0.763528	2.70367	0.258976
KIRC	-0.742671	-1.15025	-0.335092	0.000299035
KIRP	-0.720508	-1.52558	0.0845598	0.0765596
LGG	-0.549145	-1.04699	-0.0513014	0.0299731
LIHC	-0.0354508	-0.479345	0.408443	0.875588
LUAD	0.134616	-0.258469	0.527701	0.501627
LUSC	0.136808	-0.253591	0.527208	0.491975
MESO	0.702869	0.0148276	1.39091	0.0448999
OV	0.268386	-0.15061	0.687382	0.208584
PAAD	0.0328028	-0.548902	0.614507	0.911984
PCPG	-0.0881892	-2.09225	1.91587	0.931274
PRAD	0.227855	-1.6087	2.06441	0.807842
READ	-0.404559	-1.71584	0.906723	0.547202
SARC	-0.100857	-0.670521	0.468806	0.728643
SKCM	0.837621	0.443588	1.23166	2.50781e-05
STAD	0.0950416	-0.346561	0.536645	0.673293
TGCT	-0.355802	-3.26283	2.55122	0.810502
THCA	1.71227	0.251228	3.17331	0.0131812
THYM	-2.04869	-4.32911	0.231724	0.0517635
UCEC	-0.152233	-1.15443	0.849964	0.765722
UCS	-0.117209	-1.09933	0.864915	0.815205
UVM	-2.71832	-4.19509	-1.24155	5.0433e-05

### Sheet: Log2HR_LGALS9
CancerType	log2HR	lower95	upper95	pval
ACC	0.745924	-0.338207	1.83005	0.174554
BLCA	0.506633	0.0913975	0.921869	0.0163883
BRCA	0.565704	0.155753	0.975654	0.00633
CESC	1.35497	0.658496	2.05144	8.9216e-05
CHOL	-0.0620689	-1.2591	1.13496	0.919025
COAD	0.281309	-0.351982	0.9146	0.382624
DLBC	-1.10968	-3.45006	1.23069	0.32792
ESCA	0.295559	-0.348172	0.939291	0.369311
GBM	-0.0281555	-0.52641	0.470099	0.911795
HNSC	0.507355	0.147346	0.867363	0.00550515
KICH	0.492271	-1.16596	2.1505	0.557887
KIRC	-0.682281	-1.08775	-0.27681	0.0008703
KIRP	0.349753	-0.450529	1.15003	0.389622
LGG	-0.84633	-1.35131	-0.341353	0.000860607
LIHC	-0.32479	-0.769334	0.119755	0.151264
LUAD	0.12044	-0.271195	0.512075	0.546761
LUSC	0.0604652	-0.330167	0.451097	0.761588
MESO	0.974957	0.251353	1.69856	0.00762295
OV	0.0380619	-0.382384	0.458507	0.859181
PAAD	-0.54838	-1.13554	0.0387809	0.0659599
PCPG	1.75657	-0.555617	4.06875	0.107708
PRAD	1.31336	-0.638746	3.26546	0.167423
READ	0.0573485	-1.24072	1.35542	0.930962
SARC	0.581864	0.00168209	1.16205	0.047205
SKCM	0.647287	0.257042	1.03753	0.00111784
STAD	0.200972	-0.239063	0.641007	0.370358
TGCT	-2.01328	-5.3726	1.34603	0.203442
THCA	0.230981	-1.04271	1.50467	0.721693
THYM	0.130893	-1.77897	2.04076	0.892991
UCEC	-0.127147	-1.08506	0.830762	0.794693
UCS	0.0624417	-0.906974	1.03186	0.899483
UVM	-1.36609	-2.6278	-0.104384	0.0286507

### Sheet: Log2HR_PDCD1
CancerType	log2HR	lower95	upper95	pval
ACC	-0.401297	-1.50168	0.699084	0.471154
BLCA	0.369457	-0.0437984	0.782712	0.0797317
BRCA	0.738236	0.320946	1.15553	0.000419714
CESC	0.485582	-0.181843	1.15301	0.152002
CHOL	0.792405	-0.463237	2.04805	0.213019
COAD	0.320253	-0.314765	0.955271	0.320997
DLBC	0.866519	-1.20357	2.93661	0.403633
ESCA	-0.641053	-1.27459	-0.00751872	0.0458614
GBM	-0.378756	-0.876547	0.119036	0.136311
HNSC	0.367746	0.00896915	0.726522	0.0440197
KICH	-0.115762	-1.74913	1.51761	0.889537
KIRC	-0.542834	-0.945319	-0.140349	0.00784373
KIRP	-0.975695	-1.78928	-0.162113	0.0170347
LGG	-0.967589	-1.47549	-0.45969	0.000142588
LIHC	0.180795	-0.262076	0.623667	0.42332
LUAD	0.0318445	-0.360656	0.424345	0.873638
LUSC	0.0532472	-0.337428	0.443922	0.789307
MESO	0.170552	-0.500934	0.842038	0.618705
OV	-0.116363	-0.537691	0.304965	0.588692
PAAD	-0.12561	-0.71008	0.458859	0.673759
PCPG	0.0271075	-1.97928	2.03349	0.978874
PRAD	-0.359352	-2.22129	1.50258	0.703592
READ	0.243479	-1.02862	1.51558	0.706941
SARC	0.482967	-0.0923772	1.05831	0.097837
SKCM	0.857178	0.461252	1.2531	1.7124e-05
STAD	0.329634	-0.112218	0.771485	0.144027
TGCT	1.25554	-2.05788	4.56896	0.432062
THCA	0.894161	-0.431797	2.22012	0.175953
THYM	0.528006	-1.37318	2.42919	0.584709
UCEC	1.2812	0.212685	2.34971	0.0137958
UCS	-0.370629	-1.34987	0.608616	0.457666
UVM	-3.1236	-4.72886	-1.51834	7.39306e-06
